# Glucocorticoids Mediate Transcriptome-wide Alternative Polyadenylation: Mechanisms and Functional Implications

**DOI:** 10.1101/2022.03.30.486468

**Authors:** Thanh Thanh Le Nguyen, Duan Liu, Huanyao Gao, Zhenqing Ye, Jeong-Heon Lee, Lixuan Wei, Jia Yu, Lingxin Zhang, Liewei Wang, Tamas Ordog, Richard M. Weinshilboum

## Abstract

Alternative polyadenylation (APA) is a common genetic regulatory mechanism that generates distinct 3′ ends for RNA transcripts. Changes in APA have been associated with multiple biological processes and disease phenotypes. However, the role of hormones and their drug analogs in APA remains largely unknown. In this study, we investigated transcriptome-wide the impact of glucocorticoids on APA in 30 human B-lymphoblastoid cell lines. We found that glucocorticoids could regulate APA of a subset of genes, possibly by changing the expression of 142 RNA-binding proteins, some with known APA-regulating properties. Interestingly, genes with glucocorticoid-mediated APA were enriched in viral translation-related pathways, while genes with glucocorticoid-mediated expression were enriched in interferon and interleukin pathways, suggesting that glucocorticoid-mediated APA might result in functional consequences distinct from gene expression. Glucocorticoid-mediated APA was also cell-type-specific, suggesting an action of glucocorticoids that may be unique to immune regulation. We also observed evidence for genotype-dependent glucocorticoid-mediated APA, providing potential functional mechanisms for a series of common genetic variants that had previously been associated with immune disorders, but without a clear mechanism. In summary, this study reports a series of novel observations regarding the impact of glucocorticoids on APA, suggesting novel avenues for mechanistic studies of hormonal biology.
