## Supplementary tables 1,2,4 for "Glucocorticoids Mediate Transcriptome-wide Alternative Polyadenylation: Mechanisms and Functional Implications"

### Sheet: S1
EnsembleID|Gene|Chromosome|Strand|Predicted_PAS|3UTR	V-statistic	pvalue	fdr	drug
ENST00000462917.1|EIF1|chr17|+;41690940;chr17:41690782-41691646	398	8.92395e-06	0.00381888	cortisol
ENST00000482111.1|EIF1|chr17|+;41690940;chr17:41690782-41691622	421	1.01928e-05	0.00381888	cortisol
ENST00000310837.8|EIF1|chr17|+;41690940;chr17:41690782-41691630	422	9.41435e-06	0.00381888	cortisol
ENST00000480301.1|ACTB|chr7|-;5529512;chr7:5529067-5529663	21.5	2.30691e-05	0.00648242	cortisol
ENST00000463181.5|HNRNPA2B1|chr7|-;26191902;chr7:26190304-26192577	12	5.04572e-05	0.00880733	cortisol
ENST00000469308.1|EIF1|chr17|+;41690933;chr17:41690782-41690999	333	5.48499e-05	0.00880733	cortisol
ENST00000548568.5|RPLP0|chr12|-;120198561;chr12:120198358-120199205	0	5.01114e-05	0.00880733	cortisol
ENST00000472218.1|RPS18|chr6|+;33276267;chr6:33275965-33276510	136	7.16954e-05	0.0100732	cortisol
ENST00000468362.5|EIF4A2|chr3|+;186787882;chr3:186787495-186788368	27	0.000100355	0.0125332	cortisol
ENST00000354667.8|HNRNPA2B1|chr7|-;26191928;chr7:26189927-26192338	15	0.000113466	0.0127535	cortisol
ENST00000225430.9|RPL19|chr17|+;39204676;chr17:39204525-39204732	26	0.000138858	0.013242	cortisol
ENST00000677839.1|HNRNPA2B1|chr7|-;26191902;chr7:26189933-26192577	25.5	0.000141373	0.013242	cortisol
ENST00000356674.8|HNRNPA2B1|chr7|-;26191902;chr7:26189942-26192577	26.5	0.000156642	0.0135435	cortisol
ENST00000466362.1|EIF4A2|chr3|+;186786315;chr3:186786164-186786498	345	0.000182192	0.0136523	cortisol
ENST00000469257.2|EIF1|chr17|+;41690959;chr17:41690782-41692668	222	0.00017828	0.0136523	cortisol
ENST00000674665.1|LCP1|chr13|-;46126749;chr13:46125957-46127723	9	0.000214653	0.0150794	cortisol
ENST00000583868.5|ARHGDIA|chr17|-;81868792;chr17:81868631-81868943	364.5	0.000240964	0.0158755	cortisol
ENST00000586656.5|RPS15|chr19|+;1440171;chr19:1440019-1440233	48	0.000254233	0.0158755	cortisol
ENST00000582050.1|EIF4A1|chr17|+;7578505;chr17:7578342-7578630	318	0.000298175	0.0172165	cortisol
ENST00000497177.1|EIF4A2|chr3|+;186787954;chr3:186787803-186788507	38.5	0.000306344	0.0172165	cortisol
ENST00000409683.5|PTMA|chr2|+;231713035;chr2:231712804-231713289	51	0.000328716	0.0175941	cortisol
ENST00000563749.1|RPL13|chr16|+;89561751;chr16:89560677-89563043	8	0.000429181	0.0178125	cortisol
ENST00000579374.5|RPL19|chr17|+;39204676;chr17:39204525-39204727	42.5	0.000430733	0.0178125	cortisol
ENST00000234313.8|PLEK|chr2|+;68395876;chr2:68395680-68397453	36	0.000393582	0.0178125	cortisol
ENST00000412128.1|PTMA|chr2|+;231713037;chr2:231712804-231713268	60.5	0.000416602	0.0178125	cortisol
ENST00000448874.5|PTMA|chr2|+;231713254;chr2:231712804-231713465	48.5	0.000443729	0.0178125	cortisol
ENST00000481928.1|PTMA|chr2|+;231713254;chr2:231712804-231713506	53	0.000383191	0.0178125	cortisol
ENST00000525451.6|CFL1|chr11|-;65854966;chr11:65854675-65855448	54	0.000396613	0.0178125	cortisol
ENST00000341369.11|PTMA|chr2|+;231713254;chr2:231712804-231713536	57	0.000532273	0.0184303	cortisol
ENST00000577269.5|EIF4A1|chr17|+;7578508;chr17:7578342-7578641	311	0.000573697	0.0184303	cortisol
ENST00000400721.8|ARHGDIA|chr17|-;81868792;chr17:81868552-81868943	355.5	0.000526981	0.0184303	cortisol
ENST00000442067.5|GAS5|chr1|-;173865228;chr1:173864631-173865547	332.5	0.000573898	0.0184303	cortisol
ENST00000460961.1|CFLAR|chr2|+;201136123;chr2:201135972-201136414	12	0.000542791	0.0184303	cortisol
ENST00000308162.10|CFL1|chr11|-;65854966;chr11:65854673-65855448	51.5	0.000551249	0.0184303	cortisol
ENST00000526586.6|RPS2|chr16|-;1962496;chr16:1962061-1962656	34.5	0.000548459	0.0184303	cortisol
ENST00000331825.11|FTL|chr19|+;48966764;chr19:48966583-48966879	29.5	0.000591265	0.0184606	cortisol
ENST00000491294.1|ARPC1B|chr7|+;99394180;chr7:99394029-99394673	59	0.00062215	0.0188999	cortisol
ENST00000551983.1|HSP90B1|chr12|+;103943319;chr12:103943074-103943467	18	0.000663351	0.0190653	cortisol
ENST00000583389.5|EIF4A1|chr17|+;7578505;chr17:7578342-7578631	309	0.000678482	0.0190653	cortisol
ENST00000494771.5|RPL22L1|chr3|-;170866373;chr3:170866267-170866524	269	0.00066407	0.0190653	cortisol
ENST00000525232.5|RPL8|chr8|-;144791763;chr8:144791113-144791914	48	0.000726401	0.019914	cortisol
ENST00000591776.5|EIF1|chr17|+;41691054;chr17:41690903-41691212	372.5	0.000817053	0.0202415	cortisol
ENST00000372692.8|SET|chr9|+;128695377;chr9:128694641-128696400	44	0.000805211	0.0202415	cortisol
ENST00000409115.8|PTMA|chr2|+;231713245;chr2:231712804-231713551	62.5	0.000828391	0.0202415	cortisol
ENST00000492144.5|EIF4A2|chr3|+;186787954;chr3:186787803-186788256	32	0.000776357	0.0202415	cortisol
ENST00000322030.13|SET|chr9|+;128695377;chr9:128694641-128696396	44	0.000805211	0.0202415	cortisol
ENST00000586096.3|RPS15|chr19|+;1440253;chr19:1440019-1440494	20	0.000871642	0.0208452	cortisol
ENST00000646122.1|DDX3X|chrX|+;41349086;chrX:41347312-41349886	132	0.000915652	0.0211822	cortisol
ENST00000673952.1|STAT1|chr2|-;190974781;chr2:190974049-190974932	105	0.000923423	0.0211822	cortisol
ENST00000456917.1|MIR155HG|chr21|+;25574240;chr21:25573893-25575168	58.5	0.00102583	0.0230607	cortisol
ENST00000567118.5|PKM|chr15|-;72199262;chr15:72199105-72199756	61	0.00126535	0.0270601	cortisol
ENST00000392485.2|SRSF2|chr17|-;76736153;chr17:76734115-76736464	36.5	0.00123338	0.0270601	cortisol
ENST00000518797.6|CD74|chr5|-;150401910;chr5:150401658-150402250	75.5	0.00127597	0.0270601	cortisol
ENST00000353334.11|CD74|chr5|-;150401910;chr5:150401670-150402250	69	0.00135453	0.0273678	cortisol
ENST00000377795.7|CD74|chr5|-;150401910;chr5:150401637-150402250	77	0.00141841	0.0273678	cortisol
ENST00000414174.1|SF3B1|chr2|-;197420391;chr2:197420181-197420542	8.5	0.00137091	0.0273678	cortisol
ENST00000250896.9|MKNK2|chr19|-;2039575;chr19:2037471-2039856	38	0.00141336	0.0273678	cortisol
ENST00000448750.7|RAN|chr12|+;130876201;chr12:130875882-130877676	34	0.00143723	0.0273678	cortisol
ENST00000463836.1|RPL22L1|chr3|-;170866373;chr3:170866268-170866524	320	0.00155656	0.0273678	cortisol
ENST00000466674.5|RPL22L1|chr3|-;170866373;chr3:170866264-170866524	242	0.00157355	0.0273678	cortisol
ENST00000469225.1|PARK7|chr1|+;7985120;chr1:7984864-7985282	63.5	0.00152299	0.0273678	cortisol
ENST00000484194.1|HLA-E|chr6|+;30489995;chr6:30489726-30490365	78	0.00149616	0.0273678	cortisol
ENST00000490788.1|HMGB1|chr13|-;30462561;chr13:30462346-30462712	44	0.00144912	0.0273678	cortisol
ENST00000523836.6|CD74|chr5|-;150401910;chr5:150401653-150402250	78	0.00152418	0.0273678	cortisol
ENST00000543796.6|RAN|chr12|+;130876201;chr12:130875882-130877678	35	0.00158266	0.0273678	cortisol
ENST00000639628.1|HNRNPU|chr1|-;244854270;chr1:244853418-244854503	57.5	0.00163141	0.0273688	cortisol
ENST00000219235.5|CCL22|chr16|+;57364264;chr16:57363504-57366189	34	0.00162788	0.0273688	cortisol
ENST00000470475.1|RPS8|chr1|+;44776826;chr1:44776675-44777525	55	0.0019042	0.0314752	cortisol
ENST00000614237.1|SENP3-EIF4A1|chr17|+;7578529;chr17:7578342-7578715	188	0.00195678	0.0318756	cortisol
ENST00000307839.10|RPL15|chr3|+;23919481;chr3:23919196-23920989	48.5	0.00213893	0.034345	cortisol
ENST00000460633.1|HLA-DQA1|chr6|+;32642253;chr6:32641972-32647062	156	0.00218533	0.0345959	cortisol
ENST00000493945.6|ACTB|chr7|-;5527675;chr7:5527536-5527891	68.5	0.00226601	0.035103	cortisol
ENST00000512747.3|IL2RG|chrX|-;71108544;chrX:71107409-71108695	187	0.00227982	0.035103	cortisol
ENST00000496813.5|RPS18|chr6|+;33276327;chr6:33276176-33276505	238	0.00240054	0.0364623	cortisol
ENST00000611050.4|RPL15|chr3|+;23919481;chr3:23919196-23920856	44.5	0.00260584	0.0388249	cortisol
ENST00000680816.1|CALR|chr19|+;12943965;chr19:12943713-12944068	357	0.00262517	0.0388249	cortisol
ENST00000368298.2|LMNA|chr1|+;156136436;chr1:156136214-156137267	10	0.00280559	0.039825	cortisol
ENST00000681435.1|TUBB|chr6|+;30724482;chr6:30723877-30725538	79	0.00283452	0.039825	cortisol
ENST00000461021.1|EIF4A2|chr3|+;186787954;chr3:186787803-186788199	71.5	0.00282778	0.039825	cortisol
ENST00000541630.5|RAN|chr12|+;130876200;chr12:130875882-130876733	51.5	0.0028057	0.039825	cortisol
ENST00000565723.1|RPL4|chr15|-;66499501;chr15:66499323-66499652	72	0.00294052	0.0403067	cortisol
ENST00000646370.2|ENO1|chr1|-;8861142;chr1:8861007-8861429	72	0.0029359	0.0403067	cortisol
ENST00000578324.5|EIF4A1|chr17|+;7578500;chr17:7578342-7578616	312	0.00317457	0.0405479	cortisol
ENST00000640001.1|HNRNPU|chr1|-;244854893;chr1:244854200-244855044	80.5	0.00307062	0.0405479	cortisol
ENST00000680530.1|TUBB|chr6|+;30724481;chr6:30723877-30725409	88.5	0.00314422	0.0405479	cortisol
ENST00000234590.10|ENO1|chr1|-;8861140;chr1:8861000-8861429	73	0.00316154	0.0405479	cortisol
ENST00000265753.13|EIF4H|chr7|+;74196570;chr7:74195169-74197096	292.5	0.00306509	0.0405479	cortisol
ENST00000511203.1|H2AZ1|chr4|-;99948789;chr4:99948088-99948940	73	0.00310688	0.0405479	cortisol
ENST00000475836.5|RPL22L1|chr3|-;170866373;chr3:170866263-170866524	272	0.0032295	0.040786	cortisol
ENST00000552705.5|RPL18|chr19|-;48616673;chr19:48615982-48616824	45	0.00335344	0.0418807	cortisol
ENST00000561775.5|RPL4|chr15|-;66499501;chr15:66499346-66499652	74	0.003406	0.0420697	cortisol
ENST00000638716.1|HNRNPU|chr1|-;244854270;chr1:244853467-244854503	47.5	0.00352273	0.0423221	cortisol
ENST00000681421.1|TUBB|chr6|+;30724481;chr6:30723877-30725408	90	0.00347772	0.0423221	cortisol
ENST00000330914.7|TUBB|chr6|+;30724481;chr6:30723877-30725426	74.5	0.00353939	0.0423221	cortisol
ENST00000565143.1|PKM|chr15|-;72199260;chr15:72199036-72199756	91	0.00369906	0.042478	cortisol
ENST00000595804.5|HNRNPL|chr19|-;38836629;chr19:38836395-38836780	61	0.00370317	0.042478	cortisol
ENST00000676798.1|NCL|chr2|-;231455400;chr2:231454751-231455624	91	0.0037036	0.042478	cortisol
ENST00000440865.2|HNRNPU|chr1|-;244854270;chr1:244853406-244854503	48	0.00365111	0.042478	cortisol
ENST00000227155.9|CD82|chr11|+;44619386;chr11:44619049-44620358	37	0.0038011	0.0427243	cortisol
ENST00000464920.2|ENO1|chr1|-;8861140;chr1:8861002-8861429	75.5	0.00377714	0.0427243	cortisol
ENST00000519611.5|LY6E|chr8|+;143021700;chr8:143021549-143021800	66	0.00385729	0.0429267	cortisol
ENST00000335181.10|PKM|chr15|-;72199260;chr15:72199029-72199756	93	0.00421545	0.0447215	cortisol
ENST00000336452.11|EIF5A|chr17|+;7312023;chr17:7311822-7312463	93	0.00414922	0.0447215	cortisol
ENST00000565184.6|PKM|chr15|-;72199260;chr15:72199032-72199756	93	0.00421444	0.0447215	cortisol
ENST00000676319.1|ACTB|chr7|-;5527335;chr7:5527147-5527783	78	0.00420132	0.0447215	cortisol
ENST00000536607.1|TCP1|chr6|-;159787992;chr6:159787744-159788143	28	0.00425729	0.0447215	cortisol
ENST00000327892.13|TUBB|chr6|+;30724481;chr6:30723877-30725422	69.5	0.00422805	0.0447215	cortisol
ENST00000576930.5|EIF5A|chr17|+;7312023;chr17:7311822-7312455	94.5	0.00456888	0.0475501	cortisol
ENST00000461347.5|NCL|chr2|-;231455091;chr2:231454908-231455267	95	0.00470862	0.048555	cortisol
ENST00000551983.1|HSP90B1|chr12|+;103943319;chr12:103943074-103943467	185	0.00022796	0.0379637	cort_C297
ENST00000674734.1|GARS1|chr7|+;30621544;chr7:30621393-30623013	183.5	0.000348583	0.0489759	cort_C297
ENST00000676319.1|ACTB|chr7|-;5527335;chr7:5527147-5527783	373.5	0.00010195	0.0379637	cort_C297
ENST00000462917.1|EIF1|chr17|+;41690940;chr17:41690782-41691646	18	0.0002289	0.0379637	cort_C297
ENST00000466397.5|RPL29|chr3|-;51993789;chr3:51993628-51994126	277.5	0.000236429	0.0379637	cort_C297
ENST00000479017.5|RPL29|chr3|-;51993789;chr3:51993629-51994126	277.5	0.000236429	0.0379637	cort_C297
ENST00000526586.6|RPS2|chr16|-;1962496;chr16:1962061-1962656	272.5	4.12e-05	0.0379637	cort_C297
ENST00000331825.11|FTL|chr19|+;48966764;chr19:48966583-48966879	330	8.95e-05	0.0379637	cort_C297

### Sheet: S2
eCLIP Target	Accession number	File
BCCIP	ENCFF377WFP	bed narrowpeak
CDC40	ENCFF684OXK	bed narrowpeak
SRSF9	ENCFF432ASF	bed narrowpeak
NKRF	ENCFF623DUI	bed narrowpeak
XPO5	ENCFF957KNE	bed narrowpeak
PABPN1	ENCFF715LJJ	bed narrowpeak
BCCIP	ENCFF296TYQ	bed narrowpeak
CDC40	ENCFF134NUB	bed narrowpeak
SRSF9	ENCFF327JJE	bed narrowpeak
NKRF	ENCFF432EVC	bed narrowpeak
XPO5	ENCFF801OMV	bed narrowpeak
PABPN1	ENCFF890DJI	bed narrowpeak
BCCIP	ENCFF134LIU	bed narrowpeak
CDC40	ENCFF027MEO	bed narrowpeak
SRSF9	ENCFF765PIF	bed narrowpeak
NKRF	ENCFF045HSV	bed narrowpeak
XPO5	ENCFF327VCE	bed narrowpeak
PABPN1	ENCFF709FEU	bed narrowpeak
EWSR1	ENCFF998MNV	bed narrowpeak
ZRANB2	ENCFF578TMK	bed narrowpeak
NSUN2	ENCFF062YKQ	bed narrowpeak
DDX24	ENCFF142OCF	bed narrowpeak
ZNF622	ENCFF389TCM	bed narrowpeak
SF3B1	ENCFF724XML	bed narrowpeak
EWSR1	ENCFF758RAD	bed narrowpeak
ZRANB2	ENCFF263QPA	bed narrowpeak
NSUN2	ENCFF496SLO	bed narrowpeak
DDX24	ENCFF701ZYH	bed narrowpeak
ZNF622	ENCFF282VKB	bed narrowpeak
SF3B1	ENCFF421JRL	bed narrowpeak
EWSR1	ENCFF607ZRF	bed narrowpeak
ZRANB2	ENCFF058OOW	bed narrowpeak
NSUN2	ENCFF233PRB	bed narrowpeak
DDX24	ENCFF537KWB	bed narrowpeak
ZNF622	ENCFF285IGP	bed narrowpeak
SF3B1	ENCFF887ARJ	bed narrowpeak

### Sheet: S4
SNPs	EnsembleID|Gene|Chromosome|Strand|Predicted_PAS|3UTR	F-statistic	pvalue
rs11233033	ENST00000322030.13|SET|chr9|+;128695377;chr9:128694641-128696396	52.5234	4.94e-10
rs11233035	ENST00000322030.13|SET|chr9|+;128695377;chr9:128694641-128696396	52.5234	4.94e-10
rs1458949	ENST00000322030.13|SET|chr9|+;128695377;chr9:128694641-128696396	52.5234	4.94e-10
rs611530	ENST00000322030.13|SET|chr9|+;128695377;chr9:128694641-128696396	52.4496	5.01e-10
rs11233033	ENST00000372692.8|SET|chr9|+;128695377;chr9:128694641-128696400	43.146	3.91e-09
rs11233035	ENST00000372692.8|SET|chr9|+;128695377;chr9:128694641-128696400	43.146	3.91e-09
rs1458949	ENST00000372692.8|SET|chr9|+;128695377;chr9:128694641-128696400	43.146	3.91e-09
rs611530	ENST00000372692.8|SET|chr9|+;128695377;chr9:128694641-128696400	43.0897	3.96e-09
rs756029	ENST00000515355.5|SUB1|chr5|+;32601156;chr5:32601005-32601282	40.7013	7.09e-09
rs4494089	ENST00000246657.2|CCR7|chr17|-;40555667;chr17:40553769-40555818	39.7765	8.94e-09
rs2483280	ENST00000246657.2|CCR7|chr17|-;40555667;chr17:40553769-40555818	39.7765	8.94e-09
rs2483279	ENST00000246657.2|CCR7|chr17|-;40555667;chr17:40553769-40555818	39.0209	1.08e-08
rs2255212	ENST00000246657.2|CCR7|chr17|-;40555667;chr17:40553769-40555818	39.0209	1.08e-08
rs756029	ENST00000504789.5|SUB1|chr5|+;32601156;chr5:32601005-32601257	38.6157	1.2e-08
rs7546130	ENST00000246657.2|CCR7|chr17|-;40555667;chr17:40553769-40555818	38.5699	1.22e-08
rs11582594	ENST00000246657.2|CCR7|chr17|-;40555667;chr17:40553769-40555818	38.5699	1.22e-08
rs8050407	ENST00000368301.6|LMNA|chr1|+;156137805;chr1:156137654-156137865	37.6837	1.54e-08
rs323388	ENST00000368301.6|LMNA|chr1|+;156137805;chr1:156137654-156137865	37.2244	1.73e-08
rs7741360	ENST00000673885.1|STAT1|chr2|-;190975736;chr2:190975569-190975887	37.001	1.84e-08
rs2181132	ENST00000673885.1|STAT1|chr2|-;190975736;chr2:190975569-190975887	37.001	1.84e-08
rs770150	ENST00000645253.1|DDX3X|chrX|+;41342653;chrX:41342495-41342836	36.7833	1.95e-08
rs6978512	ENST00000396821.8|DDX17|chr22|-;38486097;chr22:38483447-38486440	36.4077	2.16e-08
rs6978512	ENST00000403230.3|DDX17|chr22|-;38486097;chr22:38483447-38486440	36.4077	2.16e-08
rs8050407	ENST00000677389.1|LMNA|chr1|+;156137805;chr1:156137654-156137866	36.2973	2.22e-08
rs12455966	ENST00000645253.1|DDX3X|chrX|+;41342653;chrX:41342495-41342836	36.2022	2.28e-08
rs4280357	ENST00000645253.1|DDX3X|chrX|+;41342653;chrX:41342495-41342836	36.2022	2.28e-08
rs323388	ENST00000677389.1|LMNA|chr1|+;156137805;chr1:156137654-156137866	36.117	2.34e-08
rs928948	ENST00000645253.1|DDX3X|chrX|+;41342653;chrX:41342495-41342836	36.0149	2.4e-08
rs11231628	ENST00000645253.1|DDX3X|chrX|+;41342653;chrX:41342495-41342836	36.0149	2.4e-08
rs10897459	ENST00000645253.1|DDX3X|chrX|+;41342653;chrX:41342495-41342836	36.0149	2.4e-08
rs4980530	ENST00000645253.1|DDX3X|chrX|+;41342653;chrX:41342495-41342836	36.0149	2.4e-08
rs10897465	ENST00000645253.1|DDX3X|chrX|+;41342653;chrX:41342495-41342836	35.9109	2.47e-08
rs540389	ENST00000645253.1|DDX3X|chrX|+;41342653;chrX:41342495-41342836	35.5584	2.72e-08
rs12786124	ENST00000645253.1|DDX3X|chrX|+;41342653;chrX:41342495-41342836	35.4239	2.82e-08
rs11231646	ENST00000645253.1|DDX3X|chrX|+;41342653;chrX:41342495-41342836	35.4239	2.82e-08
rs4980499	ENST00000645253.1|DDX3X|chrX|+;41342653;chrX:41342495-41342836	35.4239	2.82e-08
rs728919	ENST00000645253.1|DDX3X|chrX|+;41342653;chrX:41342495-41342836	35.4239	2.82e-08
rs3740636	ENST00000645253.1|DDX3X|chrX|+;41342653;chrX:41342495-41342836	35.4239	2.82e-08
rs3740637	ENST00000645253.1|DDX3X|chrX|+;41342653;chrX:41342495-41342836	35.4239	2.82e-08
rs4980500	ENST00000645253.1|DDX3X|chrX|+;41342653;chrX:41342495-41342836	35.4239	2.82e-08
rs12798491	ENST00000645253.1|DDX3X|chrX|+;41342653;chrX:41342495-41342836	35.4239	2.82e-08
rs4980512	ENST00000645253.1|DDX3X|chrX|+;41342653;chrX:41342495-41342836	35.4239	2.82e-08
rs10897466	ENST00000645253.1|DDX3X|chrX|+;41342653;chrX:41342495-41342836	35.4239	2.82e-08
rs1386346	ENST00000645253.1|DDX3X|chrX|+;41342653;chrX:41342495-41342836	35.4239	2.82e-08
rs481835	ENST00000645253.1|DDX3X|chrX|+;41342653;chrX:41342495-41342836	35.4239	2.82e-08
rs7938498	ENST00000645253.1|DDX3X|chrX|+;41342653;chrX:41342495-41342836	35.4239	2.82e-08
rs11231662	ENST00000645253.1|DDX3X|chrX|+;41342653;chrX:41342495-41342836	35.4239	2.82e-08
rs11605797	ENST00000645253.1|DDX3X|chrX|+;41342653;chrX:41342495-41342836	35.4239	2.82e-08
rs483340	ENST00000645253.1|DDX3X|chrX|+;41342653;chrX:41342495-41342836	35.4239	2.82e-08
rs320156	ENST00000645253.1|DDX3X|chrX|+;41342653;chrX:41342495-41342836	35.4239	2.82e-08
rs567386	ENST00000645253.1|DDX3X|chrX|+;41342653;chrX:41342495-41342836	35.4239	2.82e-08
rs509701	ENST00000645253.1|DDX3X|chrX|+;41342653;chrX:41342495-41342836	35.4239	2.82e-08
rs9372241	ENST00000539787.2|BAX|chr19|+;48960961;chr19:48960810-48961097	35.3698	2.87e-08
rs11231671	ENST00000645253.1|DDX3X|chrX|+;41342653;chrX:41342495-41342836	35.3132	2.91e-08
rs480211	ENST00000645253.1|DDX3X|chrX|+;41342653;chrX:41342495-41342836	35.2975	2.93e-08
rs7012114	ENST00000368301.6|LMNA|chr1|+;156137805;chr1:156137654-156137865	34.9379	3.23e-08
rs12387240	ENST00000539787.2|BAX|chr19|+;48960961;chr19:48960810-48961097	34.7119	3.44e-08
rs840952	ENST00000539787.2|BAX|chr19|+;48960961;chr19:48960810-48961097	34.6929	3.46e-08
rs1474937	ENST00000539787.2|BAX|chr19|+;48960961;chr19:48960810-48961097	34.6902	3.46e-08
rs6740462	ENST00000677815.1|PARP1|chr1|-;226365001;chr1:226362386-226365154	34.4557	3.7e-08
rs9960903	ENST00000645253.1|DDX3X|chrX|+;41342653;chrX:41342495-41342836	34.4468	3.71e-08
rs828847	ENST00000368301.6|LMNA|chr1|+;156137805;chr1:156137654-156137865	34.2132	3.96e-08
rs2237777	ENST00000680899.1|HSP90B1|chr12|+;103947793;chr12:103947633-103948136	34.1475	4.04e-08
rs1046909	ENST00000322030.13|SET|chr9|+;128695377;chr9:128694641-128696396	34.0888	4.1e-08
rs7012114	ENST00000677389.1|LMNA|chr1|+;156137805;chr1:156137654-156137866	33.4246	4.96e-08
rs7796426	ENST00000680899.1|HSP90B1|chr12|+;103947793;chr12:103947633-103948136	33.3841	5.02e-08
